# Genomic and transcriptomic somatic alterations of hepatocellular carcinoma in non-cirrhotic livers

**DOI:** 10.1101/2021.12.14.472689

**Authors:** Zachary L Skidmore, Jason Kunisaki, Yiing Lin, Kelsy C Cotto, Erica K Barnell, Jasreet Hundal, Kilannin Krysiak, Vincent Magrini, Lee Trani, Jason R Walker, Robert Fulton, Elizabeth M Brunt, Christopher A Miller, Richard K Wilson, Elaine R Mardis, Malachi Griffith, William Chapman, Obi L Griffith

## Abstract

**Background:** Liver cancer is the second leading cause of cancer-related deaths worldwide. Hepatocellular carcinoma (HCC) risk factors include chronic hepatitis, cirrhosis, and alcohol abuse, whereby tumorigenesis is induced through inflammation and subsequent fibrotic response. However, a subset of HCC arises in non-cirrhotic livers. We characterized the genomic and transcriptomic landscape of non-cirrhotic HCC to identify features underlying the disease’s development and progression.

**Methods:** Whole genome and transcriptome sequencing was performed on 30 surgically resectable tumors comprised of primarily of non-cirrhotic HCC and adjacent normal tissue. Using somatic variants, capture reagents were created and employed on an additional 87 cases of mixed cirrhotic/non-cirrhotic HCC. Cases were analyzed to identify viral integrations, single nucleotide variants (SNVs), insertions and deletions (INDELS), copy number variants, loss of heterozygosity, gene fusions, structural variants, and differential gene expression.

**Results:** We detected 3,750 SNVs/INDELS and extensive CNVs and expression changes. Recurrent *TERT* promoter mutations occurred in >52% of non-cirrhotic discovery samples. Frequently mutated genes included *TP53*, *CTNNB1*, and *APOB*. Cytochrome P450 mediated metabolism was significantly downregulated. Structural variants were observed at *MACROD2, WDPCP* and *NCKAP5* in >20% of samples. Furthermore, *NR1H4* fusions involving gene partners *EWSR1, GNPTAB*, and *FNIP1* were detected and validated in 2 non-cirrhotic samples.

**Conclusion:** Genomic analysis can elucidate mechanisms that may contribute to non-cirrhotic HCC tumorigenesis. The comparable mutational landscape between cirrhotic and non-cirrhotic HCC supports previous work suggesting a convergence at the genomic level during disease progression. It is therefore possible genomic-based treatments can be applied to both HCC subtypes with progressed disease.

**Highlights:**

- Non-cirrhotic HCC genomically resembles cirrhotic HCC
- Comprehensive genome- and transcriptome-wide profiling allows detection of novel structural variants, fusions, and undiagnosed viral infections
- *NR1H4* fusions may represent a novel mechanism for tumorigenesis in HCC
- Non-cirrhotic HCC is characterized by genotoxic mutational signatures and dysregulated liver metabolism
- Clinical history and comprehensive omic profiling incompletely explain underlying etiologies for non-cirrhotic HCC highlighting the need for further research

**Short Description:** This study characterizes the genomic landscape of hepatocellular carcinomas (HCCs) in non-cirrhotic livers. Using 117 HCCs tumor/normal pairs, we identified 3,750 SNVs/INDELS with high variant frequency in TERT, *TP53*, *CTNNB1*, and *APOB*. *CYP450* was significantly downregulated and many structural variants were observed. This characterization could assist in elucidating non-cirrhotic HCC tumorigenesis.
