## Supplementary material for "Genomic and transcriptomic somatic alterations of hepatocellular carcinoma in non-cirrhotic livers": Table 2

### Sheet: Sheet1
Sample	Possible Eitology	cirrohsis	EToH
HCC1_D	Sig5:ApTpX	No	No
HCC2_D	Sig16:ApTpX	No	No
HCC3_D	Sig16:ApTpX	Yes	No
HCC4_D	Sig16:ApTpX,Sig16:ApTpX	No	No
HCC5_D	Sig16:ApTpX,Sig16:ApTpX	Yes	No
HCC6_D	Unknown	No	No
HCC7_D	Sig16:ApTpX	No	Yes
HCC8_D	Sig16:ApTpX,Sig16:ApTpX	No	No
HCC9_D	Sig16:ApTpX	No	No
HCC10_D	Sig16:ApTpX	No	No
HCC11_D	Sig5:ApTpX	No	Yes
HCC12_D	Sig5:ApTpX	No	No
HCC13_D	Unknown	No	No
HCC14_D	Sig16:ApTpX	No	No
HCC15_D	Unknown	No	Yes
HCC16_D	Sig16:ApTpX	No	No
HCC17_D	Sig5:ApTpX,Sig16:ApTpX,Sig16:ApTpX	No	Yes
HCC18_D	HBV,Sig5:ApTpX,Aflatoxin	No	No
HCC19_D	Sig16:ApTpX,Sig16:ApTpX	No	No
HCC21_D	Unknown	No	No
HCC22_D	HCV,Sig5:ApTpX,Sig16:ApTpX	Yes	Yes
HCC23_D	Sig5:ApTpX	No	No
HCC24_D	Sig5:ApTpX	No	Yes
HCC25_D	Unknown	No	No
HCC26_D	Sig5:ApTpX	No	No
HCC27_D	Sig5:ApTpX	No	No
HCC28_D	Sig5:ApTpX	No	Yes
HCC29_D	HBV	No	Yes
HCC30_D	Sig5:ApTpX,Sig16:ApTpX	No	No
